# Mitochondrial dysfunction triggers secretion of the immunosuppressive factor α-fetoprotein

**DOI:** 10.1101/2021.07.02.450924

**Authors:** Kimberly A. Jett, Zakery N. Baker, Amzad Hossain, Aren Boulet, Paul A. Cobine, Sagnika Ghosh, Philip Ng, Orhan Yilmaz, Kris Barreto, John DeCoteau, Karen Mochoruk, George N. Ioannou, Christopher Savard, Sai Yuan, Christopher Lowden, Byung-Eun Kim, Hai-Ying Mary Cheng, Brendan J. Battersby, Vishal M. Gohil, Scot C. Leary

## Abstract

Signaling circuits crucial to systemic physiology are widespread, yet uncovering their molecular underpinnings remains a barrier to understanding the etiology of many metabolic disorders. Here, we identify a copper-linked signaling circuit activated by disruption of mitochondrial function in the murine liver or heart that results in atrophy of the spleen and thymus and causes a peripheral white blood cell deficiency. We demonstrate that the leukopenia is caused by α-fetoprotein, which requires copper and the cell surface receptor CCR5 to promote white blood cell death. We further show that α-fetoprotein expression is upregulated in several cell types upon inhibition of oxidative phosphorylation, including a muscle cell model of Barth syndrome. Collectively, our data argue that α-fetoprotein secreted by bioenergetically stressed tissue suppresses the immune system, an effect which may explain the recurrent infections that are observed in a subset of mitochondrial diseases or in other disorders with mitochondrial involvement.
