## Supplementary material for "Mitochondrial dysfunction triggers secretion of the immunosuppressive factor α-fetoprotein": Mass spectrometry data

### Sheet: 20190508_raw_data_sheet1
AccessionNumber	AlternateID	MolecularWeight	COX10_WT	COX10_NULL	HF	ScoI_WT	ScoI_NULL	sample
A1BG_MOUSE	A1bg	57 kDa	10.875	3.99	0	13.485	0	sample1
A1BG_MOUSE	A1bg	57 kDa	27	7	0	28	2	sample2
A2MG_MOUSE	A2m	164 kDa	3.915	3.99	0	11.31	2.86	sample1
A2MG_MOUSE	A2m	164 kDa	11	8	0	25	7	sample2
ACE_MOUSE	Ace	151 kDa	6.96	9.975	3.24	10.44	10.725	sample1
ACE_MOUSE	Ace	151 kDa	11	12	2	14	9	sample2
ACTB_MOUSE	Actb	42 kDa	1.74	1.33	0.54	0.87	0.715	sample1
ACTG_MOUSE	Actg1	42 kDa	2	6	2	2	1	sample2
AGRL4_MOUSE	Adgrl4	82 kDa	0	0	0	0	1.43	sample1
AGRL4_MOUSE	Adgrl4	82 kDa	0	0	0	0	2	sample2
ADIPO_MOUSE	Adipoq	27 kDa	1.305	2.66	1.35	1.305	7.15	sample1
ADIPO_MOUSE	Adipoq	27 kDa	6	6	4	4	8	sample2
AFAM_MOUSE	Afm	69 kDa	21.315	48.545	15.39	26.535	46.475	sample1
AFAM_MOUSE	Afm	69 kDa	51	72	46	47	58	sample2
FETA_MOUSE	Afp	67 kDa	0	40.565	0	0	190.905	sample1
FETA_MOUSE	Afp	67 kDa	0	50	0	6	282	sample2
ANGT_MOUSE	Agt	52 kDa	6.09	10.64	4.32	5.655	10.725	sample1
CBPC1_MOUSE	Agtpbp1	137 kDa	0	0	0	0	0.715	sample1
FETUA_MOUSE	Ahsg	37 kDa	11.31	23.275	12.96	10.875	22.88	sample1
FETUA_MOUSE	Ahsg	37 kDa	30	31	39	17	26	sample2
ALBU_MOUSE	Alb	69 kDa	1.74	3.325	3.78	3.915	22.88	sample1
ALBU_MOUSE	Alb	69 kDa	7	2	7	6	34	sample2
PPBT_MOUSE	Alpl	58 kDa	0	0	0	0	2.86	sample1
PPBT_MOUSE	Alpl	58 kDa	0	1	0	0	3	sample2
AMBP_MOUSE	Ambp	39 kDa	3.48	4.655	3.24	3.045	5.005	sample1
AMBP_MOUSE	Ambp	39 kDa	9	8	12	4	8	sample2
AMY1_MOUSE	Amy1	58 kDa	0	0	0	0	0.715	sample1
AMPN_MOUSE	Anpep	110 kDa	0.435	4.655	1.89	0.87	5.005	sample1
AMPN_MOUSE	Anpep	110 kDa	1	3	2	0	12	sample2
ANXA2_MOUSE	Anxa2	39 kDa	0	0	0	0	0.715	sample1
SAMP_MOUSE	Apcs	26 kDa	1.305	4.655	1.35	2.61	7.865	sample1
SAMP_MOUSE	Apcs	26 kDa	2	8	4	4	10	sample2
APOA1_MOUSE	Apoa1	31 kDa	10.44	9.975	15.66	16.53	7.15	sample1
APOA1_MOUSE	Apoa1	31 kDa	31	16	57	23	13	sample2
APOA4_MOUSE	Apoa4	45 kDa	2.61	2.66	9.18	4.35	3.575	sample1
APOA4_MOUSE	Apoa4	45 kDa	5	6	24	6	4	sample2
APOB_MOUSE	Apob	509 kDa	1.305	1.33	7.56	9.57	1.43	sample1
APOB_MOUSE	Apob	509 kDa	10	5	36	13	3	sample2
APOC3_MOUSE	Apoc3	11 kDa	0.87	1.33	0.54	0.87	0	sample1
APOC3_MOUSE	Apoc3	11 kDa	2	1	3	2	1	sample2
APOC4_MOUSE	Apoc4	14 kDa	0	0	0.54	0.435	0	sample1
APOE_MOUSE	Apoe	36 kDa	3.48	2.66	7.29	7.83	12.155	sample1
APOE_MOUSE	Apoe	36 kDa	11	4	20	13	14	sample2
APOH_MOUSE	Apoh	39 kDa	4.785	3.99	9.18	3.48	5.005	sample1
APOH_MOUSE	Apoh	39 kDa	8	2	23	5	2	sample2
UFO_MOUSE	Axl	98 kDa	0	0	0	0	0.715	sample1
ZA2G_MOUSE	Azgp1	35 kDa	6.96	5.985	6.21	6.09	6.435	sample1
ZA2G_MOUSE	Azgp1	35 kDa	15	15	21	12	11	sample2
B2MG_MOUSE	B2m	14 kDa	0.435	0.665	1.35	0.87	0.715	sample1
CHLE_MOUSE	Bche	68 kDa	3.045	5.985	3.51	2.61	5.005	sample1
CHLE_MOUSE	Bche	68 kDa	6	6	6	6	5	sample2
BRCA2_MOUSE	Brca2	371 kDa	0	0	0	0	0.715	sample1
BTD_MOUSE	Btd	58 kDa	0.87	3.99	2.16	1.305	2.86	sample1
BTD_MOUSE	Btd	58 kDa	2	3	4	0	1	sample2
C1QA_MOUSE	C1qa	26 kDa	0.435	1.995	1.08	1.74	1.43	sample1
C1QA_MOUSE	C1qa	26 kDa	1	2	4	3	2	sample2
C1QB_MOUSE	C1qb	27 kDa	0.87	1.995	1.08	3.045	2.145	sample1
C1QB_MOUSE	C1qb	27 kDa	2	0	4	2	1	sample2
C1QC_MOUSE	C1qc	26 kDa	0.87	0.665	0.54	0.87	0	sample1
C1QC_MOUSE	C1qc	26 kDa	4	1	1	2	1	sample2
C1QT3_MOUSE	C1qtnf3	27 kDa	0.435	0	0.27	0.435	0	sample1
C1RA_MOUSE	C1ra	80 kDa	2.61	1.33	2.97	3.48	1.43	sample1
C1RA_MOUSE	C1ra	80 kDa	4	3	5	6	2	sample2
CS1A_MOUSE	C1sa	77 kDa	3.48	4.655	4.59	4.35	2.145	sample1
CS1A_MOUSE	C1sa	77 kDa	6	4	9	9	2	sample2
CO2_MOUSE	C2	85 kDa	1.74	3.325	3.24	3.045	4.29	sample1
CO2_MOUSE	C2	85 kDa	4	8	7	5	4	sample2
CO3_MOUSE	C3	186 kDa	83.955	86.45	61.83	123.105	90.09	sample1
CO3_MOUSE	C3	186 kDa	159	135	157	212	128	sample2
CO4B_MOUSE	C4b	193 kDa	10.005	6.65	17.01	13.05	10.725	sample1
CO4B_MOUSE	C4b	193 kDa	21	13	43	19	12	sample2
C4BPA_MOUSE	C4bpa	52 kDa	0.87	1.995	1.62	0.435	2.145	sample1
C4BPA_MOUSE	C4bpa	52 kDa	2	2	5	1	0	sample2
CO5_MOUSE	C5	189 kDa	49.155	48.545	42.12	51.765	31.46	sample1
CO5_MOUSE	C5	189 kDa	92	65	114	83	38	sample2
CO8A_MOUSE	C8a	66 kDa	14.79	11.305	6.21	14.79	4.29	sample1
CO8A_MOUSE	C8a	66 kDa	30	17	17	25	7	sample2
CO8B_MOUSE	C8b	66 kDa	12.615	9.975	5.67	12.18	2.145	sample1
CO8B_MOUSE	C8b	66 kDa	28	11	19	23	9	sample2
CO8G_MOUSE	C8g	23 kDa	4.35	4.655	2.43	5.22	1.43	sample1
CO8G_MOUSE	C8g	23 kDa	12	5	8	11	6	sample2
CO9_MOUSE	C9	62 kDa	7.83	5.32	5.67	6.96	2.86	sample1
CO9_MOUSE	C9	62 kDa	16	3	19	10	0	sample2
CAH2_MOUSE	Ca2	29 kDa	3.915	7.315	2.7	3.045	11.44	sample1
CAH2_MOUSE	Ca2	29 kDa	15	16	9	6	14	sample2
CD44_MOUSE	Cd44	86 kDa	0	0	0.27	0	0.715	sample1
CD44_MOUSE	Cd44	86 kDa	0	0	0	0	2	sample2
CD5L_MOUSE	Cd5l	39 kDa	2.175	3.325	7.56	6.09	5.72	sample1
CD5L_MOUSE	Cd5l	39 kDa	9	5	22	12	9	sample2
C1QR1_MOUSE	Cd93	69 kDa	0	0	0	0	0.715	sample1
CADH1_MOUSE	Cdh1	98 kDa	0.435	1.995	0.81	0.87	1.43	sample1
CADH1_MOUSE	Cdh1	98 kDa	2	4	1	1	2	sample2
CAD17_MOUSE	Cdh17	92 kDa	0	0	0	0	2.86	sample1
CAD17_MOUSE	Cdh17	92 kDa	0	0	0	0	2	sample2
CADH5_MOUSE	Cdh5	88 kDa	0.435	0.665	1.35	0	5.72	sample1
CADH5_MOUSE	Cdh5	88 kDa	0	2	5	0	2	sample2
CEAM1_MOUSE	Ceacam1	57 kDa	0	0	0	0	0.715	sample1
CELA1_MOUSE	Cela1	29 kDa	0.87	1.33	0.81	0.435	1.43	sample1
CELA1_MOUSE	Cela1	29 kDa	2	3	1	1	3	sample2
CEL2A_MOUSE	Cela2a	29 kDa	0.435	1.33	0.54	0.435	0.715	sample1
CP250_MOUSE	Cep250	277 kDa	0	0	2	0	1	sample2
EST1_MOUSE	Ces1	63 kDa	0	0	0	1.305	0	sample1
EST1C_MOUSE	Ces1c	61 kDa	57.855	120.365	36.18	53.07	116.545	sample1
EST1C_MOUSE	Ces1c	61 kDa	111	145	92	102	131	sample2
EST2E_MOUSE	Ces2e	62 kDa	0.435	0	0.54	0.87	0	sample1
EST3A_MOUSE	Ces3a	63 kDa	0	0	0.54	0.87	0	sample1
EST3A_MOUSE	Ces3a	63 kDa	1	0	1	1	0	sample2
CFAB_MOUSE	Cfb	85 kDa	21.315	25.27	27.54	23.925	31.46	sample1
CFAB_MOUSE	Cfb	85 kDa	41	38	53	35	29	sample2
CFAD_MOUSE	Cfd	28 kDa	5.22	7.98	1.62	4.785	9.295	sample1
CFAD_MOUSE	Cfd	28 kDa	16	20	7	11	17	sample2
CFAH_MOUSE	Cfh	139 kDa	54.375	55.195	60.21	68.73	53.625	sample1
CFAH_MOUSE	Cfh	139 kDa	113	87	138	105	54	sample2
CFAI_MOUSE	Cfi	67 kDa	14.355	17.955	12.96	11.745	18.59	sample1
CFAI_MOUSE	Cfi	67 kDa	30	23	39	25	20	sample2
PROP_MOUSE	Cfp	50 kDa	3.045	6.65	3.51	5.655	8.58	sample1
PROP_MOUSE	Cfp	50 kDa	7	11	9	8	15	sample2
CGAS_MOUSE	Cgas	58 kDa	0	3	0	0	1	sample2
CLUS_MOUSE	Clu	52 kDa	4.785	7.98	7.02	5.655	17.875	sample1
CO1A1_MOUSE	Col1a1	138 kDa	0	0	0	1.74	0	sample1
CO1A1_MOUSE	Col1a1	138 kDa	2	0	0	5	1	sample2
CO1A2_MOUSE	Col1a2	130 kDa	0.435	0	0	1.74	0	sample1
CO1A2_MOUSE	Col1a2	130 kDa	1	0	0	5	0	sample2
CO3A1_MOUSE	Col3a1	139 kDa	0	0	0	2.175	0	sample1
COL10_MOUSE	Colec10	31 kDa	0	0	0	0	0.715	sample1
CERU_MOUSE	Cp	121 kDa	48.285	87.115	53.46	56.55	137.995	sample1
CERU_MOUSE	Cp	121 kDa	101	132	123	106	155	sample2
CBPB2_MOUSE	Cpb2	49 kDa	3.045	5.32	3.24	4.35	5.005	sample1
CBPB2_MOUSE	Cpb2	49 kDa	10	7	5	5	6	sample2
CBPN_MOUSE	Cpn1	52 kDa	4.35	6.65	4.32	6.525	6.435	sample1
CBPN_MOUSE	Cpn1	52 kDa	15	9	17	19	8	sample2
CPN2_MOUSE	Cpn2	60 kDa	11.31	12.635	10.26	14.79	15.73	sample1
CBPQ_MOUSE	Cpq	52 kDa	3.045	5.985	1.89	3.48	8.58	sample1
CBPQ_MOUSE	Cpq	52 kDa	4	8	4	8	10	sample2
CRP_MOUSE	Crp	25 kDa	2.61	4.655	1.35	3.045	4.29	sample1
CRP_MOUSE	Crp	25 kDa	5	7	9	7	4	sample2
CSF1R_MOUSE	Csf1r	109 kDa	4.35	10.64	3.51	3.915	10.725	sample1
CSF1R_MOUSE	Csf1r	109 kDa	10	16	11	6	14	sample2
DIAC_MOUSE	Ctbs	41 kDa	0	2.66	0.54	0.435	2.86	sample1
DIAC_MOUSE	Ctbs	41 kDa	0	1	0	0	2	sample2
CATB_MOUSE	Ctsb	37 kDa	1.305	3.99	3.24	1.74	1.43	sample1
CATB_MOUSE	Ctsb	37 kDa	11	7	15	3	1	sample2
CATE_MOUSE	Ctse	43 kDa	0	0.665	0.54	0	0.715	sample1
CATE_MOUSE	Ctse	43 kDa	1	2	1	0	1	sample2
CATZ_MOUSE	Ctsz	34 kDa	0	0.665	0.27	0.435	0.715	sample1
CATZ_MOUSE	Ctsz	34 kDa	1	2	1	0	1	sample2
CYC_MOUSE	Cycs	12 kDa	0	2.66	0.27	0	3.575	sample1
CYC_MOUSE	Cycs	12 kDa	1	8	3	0	7	sample2
DYH5_MOUSE	Dnah5	528 kDa	0	1.33	0	0.87	0	sample1
DPEP1_MOUSE	Dpep1	46 kDa	0	1.33	0	0	1.43	sample1
DPEP1_MOUSE	Dpep1	46 kDa	0	1	0	0	2	sample2
DPEP2_MOUSE	Dpep2	53 kDa	2.175	5.32	0.54	0.87	6.435	sample1
DPEP2_MOUSE	Dpep2	53 kDa	2	8	2	2	6	sample2
DPP4_MOUSE	Dpp4	87 kDa	0	1.995	1.35	0	5.005	sample1
DPP4_MOUSE	Dpp4	87 kDa	0	3	1	0	5	sample2
DSG1B_MOUSE	Dsg1b	114 kDa	1	5	0	1	1	sample2
DSG2_MOUSE	Dsg2	122 kDa	0	0	0	0	0.715	sample1
DESP_MOUSE	Dsp	333 kDa	9	19	6	10	7	sample2
DSPP_MOUSE	Dspp	94 kDa	0	0	0	0	0.715	sample1
DSPP_MOUSE	Dspp	94 kDa	0	0	0	0	2	sample2
ECM1_MOUSE	Ecm1	63 kDa	0	0.665	1.08	0.87	2.145	sample1
EGFR_MOUSE	Egfr	135 kDa	25.665	23.275	12.42	31.755	10.725	sample1
EGFR_MOUSE	Egfr	135 kDa	57	36	32	59	16	sample2
IF4G2_MOUSE	Eif4g2	102 kDa	0	0	0	0.435	0	sample1
AMPE_MOUSE	Enpep	108 kDa	0	1.33	1.89	0	1.43	sample1
AMPE_MOUSE	Enpep	108 kDa	0	1	3	0	3	sample2
ENPP2_MOUSE	Enpp2	99 kDa	0	0	0	0	0.715	sample1
ENPP5_MOUSE	Enpp5	54 kDa	0	0.665	0	0	1.43	sample1
ENPP5_MOUSE	Enpp5	54 kDa	0	0	0	0	2	sample2
ERAP1_MOUSE	Erap1	107 kDa	0	0	0.54	0.435	0.715	sample1
FA10_MOUSE	F10	54 kDa	0.87	0.665	1.62	0.435	1.43	sample1
FA12_MOUSE	F12	66 kDa	6.525	8.645	4.59	5.22	13.585	sample1
F13A_MOUSE	F13a1	83 kDa	7.83	5.32	3.78	8.7	5.72	sample1
F13A_MOUSE	F13a1	83 kDa	15	14	14	16	6	sample2
F13B_MOUSE	F13b	76 kDa	5.22	7.98	6.75	7.83	5.72	sample1
F13B_MOUSE	F13b	76 kDa	12	10	12	10	7	sample2
THRB_MOUSE	F2	70 kDa	19.575	17.29	21.06	19.14	24.31	sample1
THRB_MOUSE	F2	70 kDa	42	26	54	32	20	sample2
SEPR_MOUSE	Fap	88 kDa	2.175	1.995	0	4.785	2.86	sample1
SEPR_MOUSE	Fap	88 kDa	1	3	0	8	1	sample2
FBLN1_MOUSE	Fbln1	78 kDa	0.87	0.665	0.27	0.435	0	sample1
FBLN1_MOUSE	Fbln1	78 kDa	3	0	0	1	0	sample2
FCN1_MOUSE	Fcn1	36 kDa	2.61	4.655	2.16	4.35	7.865	sample1
FCN1_MOUSE	Fcn1	36 kDa	7	10	6	8	11	sample2
FETUB_MOUSE	Fetub	43 kDa	3.48	5.32	3.51	3.48	7.865	sample1
FETUB_MOUSE	Fetub	43 kDa	9	11	13	9	7	sample2
FIBA_MOUSE	Fga	87 kDa	15.225	9.975	17.82	7.83	7.15	sample1
FIBA_MOUSE	Fga	87 kDa	28	9	45	11	9	sample2
FIBB_MOUSE	Fgb	55 kDa	27.84	13.965	28.35	12.615	12.87	sample1
FIBG_MOUSE	Fgg	49 kDa	23.925	15.96	23.22	14.79	12.155	sample1
FIBG_MOUSE	Fgg	49 kDa	45	19	72	12	10	sample2
VGFR3_MOUSE	Flt4	153 kDa	2.175	5.985	2.43	0.87	10.725	sample1
VGFR3_MOUSE	Flt4	153 kDa	4	10	9	3	10	sample2
FINC_MOUSE	Fn1	273 kDa	32.625	29.26	27	55.245	52.91	sample1
FINC_MOUSE	Fn1	273 kDa	86	46	87	99	68	sample2
VTDB_MOUSE	Gc	54 kDa	3.045	4.655	3.24	3.045	5.72	sample1
GGH_MOUSE	Ggh	35 kDa	0	0	0	0	1.43	sample1
DHE3_MOUSE	Glud1	61 kDa	0	2	0	0	0	sample2
GP1BA_MOUSE	Gp1ba	80 kDa	6.96	10.64	4.86	6.525	11.44	sample1
GP1BA_MOUSE	Gp1ba	80 kDa	15	18	12	13	13	sample2
PHLD_MOUSE	Gpld1	93 kDa	10.875	13.3	14.58	18.705	10.01	sample1
PHLD_MOUSE	Gpld1	93 kDa	25	21	34	33	9	sample2
GPX3_MOUSE	Gpx3	25 kDa	0	0	1.35	0.435	1.43	sample1
GPX3_MOUSE	Gpx3	25 kDa	0	0	2	0	2	sample2
HA1L_MOUSE	H2-L	41 kDa	0	0	1.35	0	0.715	sample1
HA10_MOUSE	H2-Q10	37 kDa	5.22	3.325	8.1	4.785	0.715	sample1
HA10_MOUSE	H2-Q10	37 kDa	7	7	24	6	2	sample2
G6PE_MOUSE	H6pd	89 kDa	0	0	1.89	0	1.43	sample1
G6PE_MOUSE	H6pd	89 kDa	0	1	5	0	0	sample2
HBA_MOUSE	Hba	15 kDa	1.74	1.33	5.4	3.915	2.86	sample1
HBA_MOUSE	Hba	15 kDa	7	3	24	7	6	sample2
HBB1_MOUSE	Hbb-b1	16 kDa	4.785	3.99	10.53	7.83	7.15	sample1
HBB1_MOUSE	Hbb-b1	16 kDa	14	3	47	20	11	sample2
HEPH_MOUSE	Heph	130 kDa	0	0.665	0	0	2.145	sample1
HEPH_MOUSE	Heph	130 kDa	0	2	0	0	3	sample2
HGFA_MOUSE	Hgfac	71 kDa	2.175	3.99	4.86	3.915	2.86	sample1
HGFA_MOUSE	Hgfac	71 kDa	8	5	13	6	4	sample2
HPT_MOUSE	Hp	39 kDa	6.525	1.995	32.13	17.4	2.86	sample1
HPT_MOUSE	Hp	39 kDa	20	5	101	36	14	sample2
HPSE_MOUSE	Hpse	60 kDa	0	0	0	0	0.715	sample1
HEMO_MOUSE	Hpx	51 kDa	98.31	169.575	69.66	90.915	136.565	sample1
HRG_MOUSE	Hrg	59 kDa	7.395	13.965	14.04	9.135	12.155	sample1
HRG_MOUSE	Hrg	59 kDa	19	17	32	25	14	sample2
HSP72_MOUSE	Hspa2	70 kDa	1	2	2	0	0	sample2
ICA_MOUSE	Ica	77 kDa	15.225	25.935	14.58	13.92	30.03	sample1
ICAM1_MOUSE	Icam1	59 kDa	1.305	3.99	1.08	1.74	4.29	sample1
ICAM1_MOUSE	Icam1	59 kDa	4	6	2	1	5	sample2
ICOSL_MOUSE	Icoslg	36 kDa	0.435	0.665	0.54	0.435	0.715	sample1
INAR2_MOUSE	Ifnar2	57 kDa	0.87	1.33	0.54	0.87	1.43	sample1
ALS_MOUSE	Igfals	67 kDa	6.525	7.315	5.13	9.57	7.865	sample1
ALS_MOUSE	Igfals	67 kDa	14	13	13	19	9	sample2
I18BP_MOUSE	Il18bp	21 kDa	0	1	1	0	1	sample2
IL1R2_MOUSE	Il1r2	46 kDa	0	0	0	0	0.715	sample1
IL1AP_MOUSE	Il1rap	66 kDa	5.22	5.32	4.32	5.22	1.43	sample1
IL1AP_MOUSE	Il1rap	66 kDa	9	5	9	9	3	sample2
ITIH1_MOUSE	Itih1	101 kDa	21.315	17.955	24.3	21.75	17.16	sample1
ITIH1_MOUSE	Itih1	101 kDa	34	21	56	30	18	sample2
ITIH2_MOUSE	Itih2	106 kDa	20.445	33.915	21.33	20.445	44.33	sample1
ITIH2_MOUSE	Itih2	106 kDa	44	38	43	32	50	sample2
ITIH3_MOUSE	Itih3	99 kDa	11.31	13.3	11.61	10.44	15.73	sample1
ITIH3_MOUSE	Itih3	99 kDa	23	14	25	19	12	sample2
ITIH4_MOUSE	Itih4	105 kDa	10.44	11.97	13.23	8.7	12.87	sample1
ITIH4_MOUSE	Itih4	105 kDa	14	6	24	12	9	sample2
PLAK_MOUSE	Jup	82 kDa	0	0	0	0	1.43	sample1
PLAK_MOUSE	Jup	82 kDa	10	17	10	17	9	sample2
KIF23_MOUSE	Kif23	109 kDa	0	0	0	0.435	0	sample1
KIF4_MOUSE	Kif4	140 kDa	1	2	1	0	1	sample2
KIT_MOUSE	Kit	109 kDa	0	0	0	0	0.715	sample1
KLKB1_MOUSE	Klkb1	71 kDa	14.355	13.965	12.42	16.095	12.87	sample1
KLKB1_MOUSE	Klkb1	71 kDa	38	26	32	37	18	sample2
KNG1_MOUSE	Kng1	73 kDa	18.27	18.62	15.39	15.225	27.17	sample1
LAMP1_MOUSE	Lamp1	44 kDa	0	0.665	0.54	0	1.43	sample1
LAMP2_MOUSE	Lamp2	46 kDa	0	2.66	0.54	0	4.29	sample1
LAMP2_MOUSE	Lamp2	46 kDa	0	2	1	1	3	sample2
LCAT_MOUSE	Lcat	50 kDa	3.48	3.99	2.7	3.045	4.29	sample1
LCAT_MOUSE	Lcat	50 kDa	5	4	8	6	5	sample2
LIFR_MOUSE	Lifr	123 kDa	18.705	7.315	5.4	28.275	2.86	sample1
LIFR_MOUSE	Lifr	123 kDa	43	11	11	57	6	sample2
LUM_MOUSE	Lum	38 kDa	3.915	4.655	2.16	4.35	5.72	sample1
LUM_MOUSE	Lum	38 kDa	11	8	6	8	2	sample2
LYZ1_MOUSE	Lyz1	17 kDa	0.435	0.665	0.27	0.435	0.715	sample1
MA2B1_MOUSE	Man2b1	115 kDa	1.305	5.985	2.7	5.655	12.87	sample1
MA2B1_MOUSE	Man2b1	115 kDa	6	5	4	11	12	sample2
MASP1_MOUSE	Masp1	80 kDa	1.74	1.995	1.89	3.045	2.145	sample1
MASP1_MOUSE	Masp1	80 kDa	7	3	4	5	5	sample2
MASP2_MOUSE	Masp2	76 kDa	0.435	1.33	2.43	1.74	0.715	sample1
MASP2_MOUSE	Masp2	76 kDa	2	0	5	3	0	sample2
MBL1_MOUSE	Mbl1	25 kDa	1.305	0	1.62	1.74	0	sample1
MBL1_MOUSE	Mbl1	25 kDa	4	3	4	6	3	sample2
MBL2_MOUSE	Mbl2	26 kDa	0	0	1.35	0	1.43	sample1
MC5R_MOUSE	Mc5r	37 kDa	0	0	0	0.435	0	sample1
MUC18_MOUSE	Mcam	72 kDa	0.435	3.325	0.27	0.87	5.72	sample1
MUC18_MOUSE	Mcam	72 kDa	0	1	0	0	4	sample2
MERTK_MOUSE	Mertk	110 kDa	0	0	0.54	0.87	3.575	sample1
MERTK_MOUSE	Mertk	110 kDa	0	0	1	0	3	sample2
MFAP4_MOUSE	Mfap4	29 kDa	0	0	0	0.435	0	sample1
MRC1_MOUSE	Mrc1	165 kDa	0	0	0	0	2.145	sample1
HGFL_MOUSE	Mst1	81 kDa	0	0.665	0.54	0	1.43	sample1
HGFL_MOUSE	Mst1	81 kDa	0	1	0	0	1	sample2
MUG1_MOUSE	Mug1	165 kDa	191.835	168.91	137.7	247.95	95.095	sample1
MUG1_MOUSE	Mug1	165 kDa	433	254	339	452	113	sample2
MUG2_MOUSE	Mug2	162 kDa	136	0	0	146	0	sample2
MUP11_MOUSE (+4)	Mup11	21 kDa	0	0	0	0.435	0	sample1
MUP11_MOUSE (+2)	Mup11	21 kDa	1	0	0	2	0	sample2
NCAM1_MOUSE	Ncam1	119 kDa	0.87	1.995	0.81	0	4.29	sample1
NCAM1_MOUSE	Ncam1	119 kDa	0	1	0	0	4	sample2
NEST_MOUSE	Nes	207 kDa	0.435	0	0	0	1.43	sample1
NEST_MOUSE	Nes	207 kDa	2	2	2	2	3	sample2
NU214_MOUSE	Nup214	213 kDa	1	1	0	0	2	sample2
NOE1_MOUSE	Olfm1	55 kDa	0	0.665	0.27	0.435	0.715	sample1
A1AG1_MOUSE	Orm1	24 kDa	5.22	7.98	3.78	6.09	7.15	sample1
A1AG1_MOUSE	Orm1	24 kDa	8	10	7	16	7	sample2
A1AG2_MOUSE	Orm2	24 kDa	0	3.325	1.35	2.175	2.86	sample1
PANX2_MOUSE	Panx2	75 kDa	0.435	0	0.27	0.435	0.715	sample1
PANX2_MOUSE	Panx2	75 kDa	0	0	1	0	1	sample2
PCYOX_MOUSE	Pcyox1	56 kDa	1.305	0	2.43	1.305	0	sample1
PCYOX_MOUSE	Pcyox1	56 kDa	3	2	3	2	0	sample2
PECA1_MOUSE	Pecam1	81 kDa	0	0	0	0	0.715	sample1
PECA1_MOUSE	Pecam1	81 kDa	0	1	0	0	1	sample2
PGRP2_MOUSE	Pglyrp2	58 kDa	7.83	9.975	10.26	5.655	7.865	sample1
PI16_MOUSE	Pi16	53 kDa	1.305	1.995	0.54	0.87	0	sample1
PI16_MOUSE	Pi16	53 kDa	1	2	0	0	0	sample2
PIGR_MOUSE	Pigr	85 kDa	0	0	7	0	3	sample2
PKP1_MOUSE	Pkp1	81 kDa	3	2	2	3	2	sample2
PLCB3_MOUSE	Plcb3	139 kDa	0	0	0	0.435	0	sample1
PLMN_MOUSE	Plg	91 kDa	8.7	7.98	20.25	10.44	3.575	sample1
PLMN_MOUSE	Plg	91 kDa	24	11	46	16	3	sample2
PLOD1_MOUSE	Plod1	84 kDa	0	0	0	0.435	0.715	sample1
PLTP_MOUSE	Pltp	54 kDa	1.74	1.33	2.16	1.74	0.715	sample1
PLTP_MOUSE	Pltp	54 kDa	2	3	3	2	1	sample2
PXDC2_MOUSE	Plxdc2	60 kDa	0	0	0	0	0.715	sample1
PLXA1_MOUSE	Plxna1	211 kDa	0	0	0	0	0.715	sample1
PON1_MOUSE	Pon1	40 kDa	3.915	2.66	7.56	4.35	2.145	sample1
PON1_MOUSE	Pon1	40 kDa	10	3	24	13	3	sample2
LIPA2_MOUSE	Ppfia2	143 kDa	5	2	0	3	2	sample2
PRDX1_MOUSE	Prdx1	22 kDa	0	2	0	0	0	sample2
EPCR_MOUSE	Procr	27 kDa	0	0	0.27	0	0.715	sample1
EPCR_MOUSE	Procr	27 kDa	1	3	0	0	3	sample2
PROZ_MOUSE	Proz	44 kDa	2.175	0.665	1.89	2.175	0	sample1
PROZ_MOUSE	Proz	44 kDa	6	0	6	4	0	sample2
PRC2C_MOUSE	Prrc2c	311 kDa	0	0	0	0	0.715	sample1
PTPRG_MOUSE	Ptprg	161 kDa	0.435	3.325	0.54	0.435	2.86	sample1
PTPRG_MOUSE	Ptprg	161 kDa	2	3	2	1	4	sample2
PTPRM_MOUSE	Ptprm	164 kDa	0	0	0	0	1.43	sample1
PZP_MOUSE	Pzp	166 kDa	280.575	474.81	285.93	468.93	399.685	sample1
QSOX1_MOUSE	Qsox1	83 kDa	4.785	6.65	5.4	3.915	7.15	sample1
QSOX1_MOUSE	Qsox1	83 kDa	10	8	12	7	8	sample2
SARM1_MOUSE	Sarm1	80 kDa	0	0	0	0	1.43	sample1
D42E1_MOUSE	Sdr42e1	44 kDa	0	0	0	0.435	0.715	sample1
LYAM1_MOUSE	Sell	42 kDa	0.87	1.33	1.08	0.435	3.575	sample1
LYAM1_MOUSE	Sell	42 kDa	2	4	1	2	5	sample2
ZPI_MOUSE	Serpina10	52 kDa	10.44	13.965	6.75	8.265	9.295	sample1
ZPI_MOUSE	Serpina10	52 kDa	18	13	14	18	14	sample2
A1AT1_MOUSE	Serpina1a	46 kDa	294.06	246.715	177.93	417.165	132.99	sample1
A1AT1_MOUSE	Serpina1a	46 kDa	0	0	0	348	174	sample2
A1AT2_MOUSE	Serpina1b	46 kDa	242.295	231.42	144.99	340.17	137.28	sample1
A1AT2_MOUSE	Serpina1b	46 kDa	455	238	229	283	162	sample2
A1AT3_MOUSE	Serpina1c	46 kDa	570	265	259	348	174	sample2
A1AT4_MOUSE	Serpina1d	46 kDa	279.27	251.37	156.6	370.185	140.855	sample1
A1AT4_MOUSE	Serpina1d	46 kDa	497	256	224	322	177	sample2
A1AT5_MOUSE	Serpina1e	46 kDa	229.245	127.68	98.82	319.725	65.78	sample1
A1AT5_MOUSE	Serpina1e	46 kDa	419	154	121	259	100	sample2
SPA3C_MOUSE	Serpina3c	47 kDa	8.265	7.315	0	0	7.865	sample1
SPA3C_MOUSE	Serpina3c	47 kDa	17	13	0	17	14	sample2
SPA3K_MOUSE	Serpina3k	47 kDa	162.69	100.415	53.46	175.74	38.61	sample1
SPA3K_MOUSE	Serpina3k	47 kDa	380	175	146	302	121	sample2
SPA3M_MOUSE	Serpina3m	47 kDa	40.455	31.92	16.2	43.935	21.45	sample1
SPA3M_MOUSE	Serpina3m	47 kDa	77	44	46	78	41	sample2
SPA3N_MOUSE	Serpina3n	47 kDa	10.44	7.315	6.48	9.57	12.155	sample1
SPA3N_MOUSE	Serpina3n	47 kDa	17	16	20	21	13	sample2
CBG_MOUSE	Serpina6	45 kDa	12.615	19.285	11.34	16.095	15.73	sample1
THBG_MOUSE	Serpina7	47 kDa	1.74	13.3	7.02	1.74	17.875	sample1
THBG_MOUSE	Serpina7	47 kDa	4	22	20	2	26	sample2
ANT3_MOUSE	Serpinc1	52 kDa	37.41	53.2	55.89	39.15	42.9	sample1
ANT3_MOUSE	Serpinc1	52 kDa	93	75	116	63	55	sample2
HEP2_MOUSE	Serpind1	54 kDa	5.655	3.325	6.75	4.785	2.145	sample1
HEP2_MOUSE	Serpind1	54 kDa	8	6	19	5	2	sample2
A2AP_MOUSE	Serpinf2	55 kDa	9.57	8.645	5.94	7.83	8.58	sample1
A2AP_MOUSE	Serpinf2	55 kDa	20	15	19	16	9	sample2
IC1_MOUSE	Serping1	56 kDa	9.57	10.64	9.18	10.44	7.15	sample1
IC1_MOUSE	Serping1	56 kDa	20	9	23	15	7	sample2
SIK3_MOUSE	Sik3	146 kDa	0	3	2	0	0	sample2
4F2_MOUSE	Slc3a2	58 kDa	0	0	0	0	6.435	sample1
4F2_MOUSE	Slc3a2	58 kDa	0	4	0	0	7	sample2
SMC1B_MOUSE	Smc1b	145 kDa	0	0	0	0	1.43	sample1
SMG1_MOUSE	Smg1	410 kDa	0	2	0	0	2	sample2
SODE_MOUSE	Sod3	27 kDa	1.74	3.325	2.43	2.175	4.29	sample1
SODE_MOUSE	Sod3	27 kDa	4	6	7	4	6	sample2
SPRL1_MOUSE	Sparcl1	72 kDa	1.305	1.995	1.35	1.305	2.86	sample1
SPRL1_MOUSE	Sparcl1	72 kDa	4	8	3	1	8	sample2
SPP24_MOUSE	Spp2	23 kDa	0	0.665	0.27	0.435	0	sample1
SPP24_MOUSE	Spp2	23 kDa	2	1	2	1	0	sample2
SYNE1_MOUSE	Syne1	1010 kDa	0	0	0	0	0.715	sample1
TRFE_MOUSE	Tf	77 kDa	36.975	73.815	41.58	49.155	84.37	sample1
TFR1_MOUSE	Tfrc	86 kDa	0.87	1.33	3.51	1.305	6.435	sample1
TFR1_MOUSE	Tfrc	86 kDa	2	2	7	1	7	sample2
TENA_MOUSE	Tnc	232 kDa	0	0	0	0.435	1.43	sample1
TREA_MOUSE	Treh	65 kDa	0	0	0	0	2.145	sample1
TRM11_MOUSE	Trmt11	53 kDa	0.435	0.665	0	0.435	0.715	sample1
TSN17_MOUSE	Tspan17	30 kDa	0	0	0	0.435	0	sample1
TTHY_MOUSE	Ttr	16 kDa	4.785	7.98	4.59	5.22	7.865	sample1
UACA_MOUSE	Uaca	161 kDa	0	0	0	0.435	0	sample1
UROM_MOUSE	Umod	71 kDa	0.435	1.33	0.27	0.87	0.715	sample1
UROM_MOUSE	Umod	71 kDa	2	3	0	0	1	sample2
VCAM1_MOUSE	Vcam1	81 kDa	0	0	1.89	0	0.715	sample1
VCAM1_MOUSE	Vcam1	81 kDa	0	1	5	0	0	sample2
VTNC_MOUSE	Vtn	55 kDa	3.045	2.66	4.59	5.22	2.86	sample1
VTNC_MOUSE	Vtn	55 kDa	10	5	11	10	5	sample2
WDR62_MOUSE	Wdr62	167 kDa	0	0	0	0	2.145	sample1
BIP_MOUSE		?	0	2	2	0	0	sample2

### Sheet: 20190508_input_sheet2
rn	sample1_COX10_WT	sample1_COX10_NULL	sample1_HF	sample1_ScoI_WT	sample1_ScoI_NULL	sample2_COX10_WT	sample2_COX10_NULL	sample2_HF	sample2_ScoI_WT	sample2_ScoI_NULL
A1bg	12	5	1	14	1	28	8	1	29	3
A2m	5	5	1	12	4	12	9	1	26	8
Ace	8	11	4	11	12	12	13	3	15	10
Actb	3	2	2	2	2	1	1	1	1	1
Actg1	1	1	1	1	1	3	7	3	3	2
Adgrl4	1	1	1	1	2	1	1	1	1	3
Adipoq	2	4	2	2	8	7	7	5	5	9
Afm	22	50	16	28	47	52	73	47	48	59
Afp	1	42	1	1	192	1	51	1	7	283
Agt	7	12	5	7	12	1	1	1	1	1
Agtpbp1	1	1	1	1	2	1	1	1	1	1
Ahsg	12	24	14	12	24	31	32	40	18	27
Alb	3	4	5	5	24	8	3	8	7	35
Alpl	1	1	1	1	4	1	2	1	1	4
Ambp	4	6	4	4	6	10	9	13	5	9
Amy1	1	1	1	1	2	1	1	1	1	1
Anpep	1	6	3	2	6	2	4	3	1	13
Anxa2	1	1	1	1	2	1	1	1	1	1
Apcs	2	6	2	4	9	3	9	5	5	11
Apoa1	11	11	17	18	8	32	17	58	24	14
Apoa4	4	4	10	5	5	6	7	25	7	5
Apob	2	2	9	11	2	11	6	37	14	4
Apoc3	2	2	2	2	1	3	2	4	3	2
Apoc4	1	1	2	1	1	1	1	1	1	1
Apoe	4	4	8	9	13	12	5	21	14	15
Apoh	6	5	10	4	6	9	3	24	6	3
Axl	1	1	1	1	2	1	1	1	1	1
Azgp1	8	7	7	7	7	16	16	22	13	12
B2m	1	2	2	2	2	1	1	1	1	1
Bche	4	7	5	4	6	7	7	7	7	6
Brca2	1	1	1	1	2	1	1	1	1	1
Btd	2	5	3	2	4	3	4	5	1	2
C1qa	1	3	2	3	2	2	3	5	4	3
C1qb	2	3	2	4	3	3	1	5	3	2
C1qc	2	2	2	2	1	5	2	2	3	2
C1qtnf3	1	1	1	1	1	1	1	1	1	1
C1ra	4	2	4	4	2	5	4	6	7	3
C1sa	4	6	6	5	3	7	5	10	10	3
C2	3	4	4	4	5	5	9	8	6	5
C3	85	87	63	124	91	160	136	158	213	129
C4b	11	8	18	14	12	22	14	44	20	13
C4bpa	2	3	3	1	3	3	3	6	2	1
C5	50	50	43	53	32	93	66	115	84	39
C8a	16	12	7	16	5	31	18	18	26	8
C8b	14	11	7	13	3	29	12	20	24	10
C8g	5	6	3	6	2	13	6	9	12	7
C9	9	6	7	8	4	17	4	20	11	1
Ca2	5	8	4	4	12	16	17	10	7	15
Cd44	1	1	1	1	2	1	1	1	1	3
Cd5l	3	4	9	7	7	10	6	23	13	10
Cd93	1	1	1	1	2	1	1	1	1	1
Cdh1	1	3	2	2	2	3	5	2	2	3
Cdh17	1	1	1	1	4	1	1	1	1	3
Cdh5	1	2	2	1	7	1	3	6	1	3
Ceacam1	1	1	1	1	2	1	1	1	1	1
Cela1	2	2	2	1	2	3	4	2	2	4
Cela2a	1	2	2	1	2	1	1	1	1	1
Cep250	1	1	1	1	1	1	1	3	1	2
Ces1	1	1	1	2	1	1	1	1	1	1
Ces1c	59	121	37	54	118	112	146	93	103	132
Ces2e	1	1	2	2	1	1	1	1	1	1
Ces3a	1	1	2	2	1	2	1	2	2	1
Cfb	22	26	29	25	32	42	39	54	36	30
Cfd	6	9	3	6	10	17	21	8	12	18
Cfh	55	56	61	70	55	114	88	139	106	55
Cfi	15	19	14	13	20	31	24	40	26	21
Cfp	4	8	5	7	10	8	12	10	9	16
Cgas	1	1	1	1	1	1	4	1	1	2
Clu	6	9	8	7	19	1	1	1	1	1
Col1a1	1	1	1	3	1	3	1	1	6	2
Col1a2	1	1	1	3	1	2	1	1	6	1
Col3a1	1	1	1	3	1	1	1	1	1	1
Colec10	1	1	1	1	2	1	1	1	1	1
Cp	49	88	54	58	139	102	133	124	107	156
Cpb2	4	6	4	5	6	11	8	6	6	7
Cpn1	5	8	5	8	7	16	10	18	20	9
Cpn2	12	14	11	16	17	1	1	1	1	1
Cpq	4	7	3	4	10	5	9	5	9	11
Crp	4	6	2	4	5	6	8	10	8	5
Csf1r	5	12	5	5	12	11	17	12	7	15
Ctbs	1	4	2	1	4	1	2	1	1	3
Ctsb	2	5	4	3	2	12	8	16	4	2
Ctse	1	2	2	1	2	2	3	2	1	2
Ctsz	1	2	1	1	2	2	3	2	1	2
Cycs	1	4	1	1	5	2	9	4	1	8
Dnah5	1	2	1	2	1	1	1	1	1	1
Dpep1	1	2	1	1	2	1	2	1	1	3
Dpep2	3	6	2	2	7	3	9	3	3	7
Dpp4	1	3	2	1	6	1	4	2	1	6
Dsg1b	1	1	1	1	1	2	6	1	2	2
Dsg2	1	1	1	1	2	1	1	1	1	1
Dsp	1	1	1	1	1	10	20	7	11	8
Dspp	1	1	1	1	2	1	1	1	1	3
Ecm1	1	2	2	2	3	1	1	1	1	1
Egfr	27	24	13	33	12	58	37	33	60	17
Eif4g2	1	1	1	1	1	1	1	1	1	1
Enpep	1	2	3	1	2	1	2	4	1	4
Enpp2	1	1	1	1	2	1	1	1	1	1
Enpp5	1	2	1	1	2	1	1	1	1	3
Erap1	1	1	2	1	2	1	1	1	1	1
F10	2	2	3	1	2	1	1	1	1	1
F12	8	10	6	6	15	1	1	1	1	1
F13a1	9	6	5	10	7	16	15	15	17	7
F13b	6	9	8	9	7	13	11	13	11	8
F2	21	18	22	20	25	43	27	55	33	21
Fap	3	3	1	6	4	2	4	1	9	2
Fbln1	2	2	1	1	1	4	1	1	2	1
Fcn1	4	6	3	5	9	8	11	7	9	12
Fetub	4	6	5	4	9	10	12	14	10	8
Fga	16	11	19	9	8	29	10	46	12	10
Fgb	29	15	29	14	14	1	1	1	1	1
Fgg	25	17	24	16	13	46	20	73	13	11
Flt4	3	7	3	2	12	5	11	10	4	11
Fn1	34	30	28	56	54	87	47	88	100	69
Gc	4	6	4	4	7	1	1	1	1	1
Ggh	1	1	1	1	2	1	1	1	1	1
Glud1	1	1	1	1	1	1	3	1	1	1
Gp1ba	8	12	6	8	12	16	19	13	14	14
Gpld1	12	14	16	20	11	26	22	35	34	10
Gpx3	1	1	2	1	2	1	1	3	1	3
H2-L	1	1	2	1	2	1	1	1	1	1
H2-Q10	6	4	9	6	2	8	8	25	7	3
H6pd	1	1	3	1	2	1	2	6	1	1
Hba	3	2	6	5	4	8	4	25	8	7
Hbb-b1	6	5	12	9	8	15	4	48	21	12
Heph	1	2	1	1	3	1	3	1	1	4
Hgfac	3	5	6	5	4	9	6	14	7	5
Hp	8	3	33	18	4	21	6	102	37	15
Hpse	1	1	1	1	2	1	1	1	1	1
Hpx	99	171	71	92	138	1	1	1	1	1
Hrg	8	15	15	10	13	20	18	33	26	15
Hspa2	1	1	1	1	1	2	3	3	1	1
Ica	16	27	16	15	31	1	1	1	1	1
Icam1	2	5	2	3	5	5	7	3	2	6
Icoslg	1	2	2	1	2	1	1	1	1	1
Ifnar2	2	2	2	2	2	1	1	1	1	1
Igfals	8	8	6	11	9	15	14	14	20	10
Il18bp	1	1	1	1	1	1	2	2	1	2
Il1r2	1	1	1	1	2	1	1	1	1	1
Il1rap	6	6	5	6	2	10	6	10	10	4
Itih1	22	19	25	23	18	35	22	57	31	19
Itih2	21	35	22	21	45	45	39	44	33	51
Itih3	12	14	13	11	17	24	15	26	20	13
Itih4	11	13	14	10	14	15	7	25	13	10
Jup	1	1	1	1	2	11	18	11	18	10
Kif23	1	1	1	1	1	1	1	1	1	1
Kif4	1	1	1	1	1	2	3	2	1	2
Kit	1	1	1	1	2	1	1	1	1	1
Klkb1	15	15	13	17	14	39	27	33	38	19
Kng1	19	20	16	16	28	1	1	1	1	1
Lamp1	1	2	2	1	2	1	1	1	1	1
Lamp2	1	4	2	1	5	1	3	2	2	4
Lcat	4	5	4	4	5	6	5	9	7	6
Lifr	20	8	6	29	4	44	12	12	58	7
Lum	5	6	3	5	7	12	9	7	9	3
Lyz1	1	2	1	1	2	1	1	1	1	1
Man2b1	2	7	4	7	14	7	6	5	12	13
Masp1	3	3	3	4	3	8	4	5	6	6
Masp2	1	2	3	3	2	3	1	6	4	1
Mbl1	2	1	3	3	1	5	4	5	7	4
Mbl2	1	1	2	1	2	1	1	1	1	1
Mc5r	1	1	1	1	1	1	1	1	1	1
Mcam	1	4	1	2	7	1	2	1	1	5
Mertk	1	1	2	2	5	1	1	2	1	4
Mfap4	1	1	1	1	1	1	1	1	1	1
Mrc1	1	1	1	1	3	1	1	1	1	1
Mst1	1	2	2	1	2	1	2	1	1	2
Mug1	193	170	139	249	96	434	255	340	453	114
Mug2	1	1	1	1	1	137	1	1	147	1
Mup11	1	1	1	1	1	2	1	1	3	1
Ncam1	2	3	2	1	5	1	2	1	1	5
Nes	1	1	1	1	2	3	3	3	3	4
Nup214	1	1	1	1	1	2	2	1	1	3
Olfm1	1	2	1	1	2	1	1	1	1	1
Orm1	6	9	5	7	8	9	11	8	17	8
Orm2	1	4	2	3	4	1	1	1	1	1
Panx2	1	1	1	1	2	1	1	2	1	2
Pcyox1	2	1	3	2	1	4	3	4	3	1
Pecam1	1	1	1	1	2	1	2	1	1	2
Pglyrp2	9	11	11	7	9	1	1	1	1	1
Pi16	2	3	2	2	1	2	3	1	1	1
Pigr	1	1	1	1	1	1	1	8	1	4
Pkp1	1	1	1	1	1	4	3	3	4	3
Plcb3	1	1	1	1	1	1	1	1	1	1
Plg	10	9	21	11	5	25	12	47	17	4
Plod1	1	1	1	1	2	1	1	1	1	1
Pltp	3	2	3	3	2	3	4	4	3	2
Plxdc2	1	1	1	1	2	1	1	1	1	1
Plxna1	1	1	1	1	2	1	1	1	1	1
Pon1	5	4	9	5	3	11	4	25	14	4
Ppfia2	1	1	1	1	1	6	3	1	4	3
Prdx1	1	1	1	1	1	1	3	1	1	1
Procr	1	1	1	1	2	2	4	1	1	4
Proz	3	2	3	3	1	7	1	7	5	1
Prrc2c	1	1	1	1	2	1	1	1	1	1
Ptprg	1	4	2	1	4	3	4	3	2	5
Ptprm	1	1	1	1	2	1	1	1	1	1
Pzp	282	476	287	470	401	1	1	1	1	1
Qsox1	6	8	6	5	8	11	9	13	8	9
Sarm1	1	1	1	1	2	1	1	1	1	1
Sdr42e1	1	1	1	1	2	1	1	1	1	1
Sell	2	2	2	1	5	3	5	2	3	6
Serpina10	11	15	8	9	10	19	14	15	19	15
Serpina1a	295	248	179	418	134	1	1	1	349	175
Serpina1b	243	232	146	341	138	456	239	230	284	163
Serpina1c	1	1	1	1	1	571	266	260	349	175
Serpina1d	280	252	158	371	142	498	257	225	323	178
Serpina1e	230	129	100	321	67	420	155	122	260	101
Serpina3c	9	8	1	1	9	18	14	1	18	15
Serpina3k	164	101	54	177	40	381	176	147	303	122
Serpina3m	41	33	17	45	22	78	45	47	79	42
Serpina3n	11	8	7	11	13	18	17	21	22	14
Serpina6	14	20	12	17	17	1	1	1	1	1
Serpina7	3	14	8	3	19	5	23	21	3	27
Serpinc1	38	54	57	40	44	94	76	117	64	56
Serpind1	7	4	8	6	3	9	7	20	6	3
Serpinf2	11	10	7	9	10	21	16	20	17	10
Serping1	11	12	10	11	8	21	10	24	16	8
Sik3	1	1	1	1	1	1	4	3	1	1
Slc3a2	1	1	1	1	7	1	5	1	1	8
Smc1b	1	1	1	1	2	1	1	1	1	1
Smg1	1	1	1	1	1	1	3	1	1	3
Sod3	3	4	3	3	5	5	7	8	5	7
Sparcl1	2	3	2	2	4	5	9	4	2	9
Spp2	1	2	1	1	1	3	2	3	2	1
Syne1	1	1	1	1	2	1	1	1	1	1
Tf	38	75	43	50	85	1	1	1	1	1
Tfrc	2	2	5	2	7	3	3	8	2	8
Tnc	1	1	1	1	2	1	1	1	1	1
Treh	1	1	1	1	3	1	1	1	1	1
Trmt11	1	2	1	1	2	1	1	1	1	1
Tspan17	1	1	1	1	1	1	1	1	1	1
Ttr	6	9	6	6	9	1	1	1	1	1
Uaca	1	1	1	1	1	1	1	1	1	1
Umod	1	2	1	2	2	3	4	1	1	2
Vcam1	1	1	3	1	2	1	2	6	1	1
Vtn	4	4	6	6	4	11	6	12	11	6
Wdr62	1	1	1	1	3	1	1	1	1	1
	1	1	1	1	1	1	3	3	1	1

### Sheet: 20190508_results__sheet3
id	baseMean	log2FoldChange	lfcSE	stat	pvalue	padj	color
Afp	59.1142	5.70025	0.627406	9.08543	1.03293e-19	1.1259e-17	upregulated
Serpina1e	201.758	-1.55661	0.274076	-5.67946	1.35119e-08	7.36398e-07	downregulated
Mug2	29.3626	-6.13658	1.39071	-4.41254	1.02163e-05	0.000371193	downregulated
Lifr	21.1419	-2.35541	0.551575	-4.27033	1.95187e-05	0.000531885	downregulated
Serpina7	12.9573	2.48237	0.632958	3.92186	8.78686e-05	0.00169709	upregulated
Serpina1d	283.045	-0.933372	0.238892	-3.90708	9.34176e-05	0.00169709	downregulated
Serpina1b	260.205	-0.880447	0.249843	-3.524	0.00042508	0.0066191	downregulated
A1bg	10.7555	-2.45511	0.720324	-3.40834	0.000653589	0.00890515	downregulated
Mug1	255.597	-1.20496	0.397286	-3.03299	0.00242144	0.0293264	downregulated
Serpina3k	174.334	-1.30927	0.461327	-2.83805	0.00453904	0.0494755	downregulated
Hp	25.7511	-1.64907	0.640602	-2.57425	0.0100458	0.0995444	downregulated
C9	9.08904	-1.69883	0.700444	-2.42536	0.0152931	0.138912	ns
Egfr	32.8923	-1.11855	0.482693	-2.31732	0.0204866	0.171772	ns
C8a	16.4633	-1.19494	0.537022	-2.22513	0.0260728	0.202996	ns
Plg	16.7425	-1.20188	0.557075	-2.15749	0.0309679	0.225033	ns
C8b	14.9941	-1.23835	0.592701	-2.08933	0.036678	0.249869	ns
Flt4	6.97447	1.46183	0.715215	2.04391	0.0409629	0.262644	ns
Serpina3m	47.1091	-0.838887	0.423931	-1.97883	0.047835	0.289668	ns
Cp	104.462	0.628577	0.337291	1.8636	0.0623773	0.357849	ns
C5	65.2997	-0.686912	0.38319	-1.79261	0.0730351	0.381575	ns
Ces1c	101.047	0.590191	0.330877	1.78371	0.0744702	0.381575	ns
Pon1	8.75378	-1.28156	0.725132	-1.76735	0.0771697	0.381575	ns
Apcs	5.80286	1.25673	0.721697	1.74136	0.0816213	0.381575	ns
Apob	10.1634	-1.42919	0.827153	-1.72784	0.0840166	0.381575	ns
Dpep2	4.66774	1.30393	0.77302	1.6868	0.0916416	0.399557	ns
Csf1r	10.4318	0.938143	0.565073	1.66022	0.0968709	0.406113	ns
Gpld1	20.9132	-0.779257	0.510762	-1.52568	0.127091	0.448229	ns
Fgg	26.7751	-0.711279	0.467875	-1.52023	0.128452	0.448229	ns
Itih1	28.3613	-0.590959	0.390158	-1.51467	0.129857	0.448229	ns
Cfh	83.2834	-0.523292	0.345737	-1.51355	0.130139	0.448229	ns
A2m	8.76962	-1.04749	0.695527	-1.50604	0.132058	0.448229	ns
Apoa1	21.7872	-0.824145	0.550467	-1.49718	0.134347	0.448229	ns
Fga	17.7024	-0.759196	0.508848	-1.49199	0.135702	0.448229	ns
Hbb-b1	14.5225	-0.932517	0.657714	-1.41781	0.156245	0.500903	ns
Serping1	13.6876	-0.713778	0.514946	-1.38612	0.165709	0.516066	ns
Il1rap	6.84406	-0.944083	0.695832	-1.35677	0.174855	0.529421	ns
Afm	45.7442	0.546383	0.411026	1.32931	0.183744	0.541301	ns
Fn1	61.6762	-0.550527	0.423988	-1.29845	0.194133	0.556855	ns
Alb	10.5106	0.9328	0.741572	1.25787	0.20844	0.582562	ns
C3	130.435	-0.441445	0.360096	-1.22591	0.220233	0.586452	ns
Serpind1	7.65202	-0.838826	0.688752	-1.21789	0.223265	0.586452	ns
C4b	18.3258	-0.590405	0.48998	-1.20496	0.228219	0.586452	ns
Klkb1	23.8943	-0.602793	0.503636	-1.19688	0.231353	0.586452	ns
Itih2	36.8796	0.430851	0.367525	1.1723	0.241075	0.592857	ns
H2-Q10	8.1615	-0.826151	0.723961	-1.14115	0.253806	0.592857	ns
C8g	7.21273	-0.8293	0.734963	-1.12836	0.25917	0.592857	ns
F13a1	11.1671	-0.671545	0.602887	-1.11388	0.265329	0.592857	ns
Ahsg	24.1301	0.506766	0.46135	1.09844	0.272012	0.592857	ns
Cfp	9.26478	0.642918	0.585307	1.09843	0.272017	0.592857	ns
Ca2	10.0424	0.69315	0.635534	1.09066	0.275423	0.592857	ns
Vtn	7.29609	-0.737434	0.678914	-1.0862	0.277392	0.592857	ns
Cpq	6.97595	0.667304	0.63865	1.04487	0.296085	0.616713	ns
F2	29.5783	-0.432832	0.417504	-1.03671	0.29987	0.616713	ns
C1sa	6.20186	-0.708451	0.727307	-0.974074	0.33002	0.666151	ns
Adipoq	5.22444	0.727599	0.784528	0.927435	0.353701	0.700971	ns
Apoh	7.9101	-0.626615	0.702841	-0.891546	0.372637	0.72531	ns
Cpn1	10.9961	-0.567247	0.652611	-0.869196	0.38474	0.73573	ns
Igfals	12.0208	-0.465222	0.549499	-0.846629	0.397202	0.746465	ns
Serpinf2	13.6174	-0.411772	0.531874	-0.774191	0.438818	0.807365	ns
Hba	7.45064	-0.599009	0.787709	-0.760444	0.446989	0.807365	ns
Fcn1	7.6764	0.46951	0.633505	0.741131	0.458614	0.807365	ns
Cfd	11.354	0.454539	0.614154	0.740107	0.459235	0.807365	ns
Man2b1	7.97933	0.442064	0.614281	0.719646	0.471743	0.816191	ns
Serpina3n	14.7967	-0.334585	0.535911	-0.624329	0.532411	0.884245	ns
Lum	6.82086	-0.403122	0.679148	-0.593571	0.552799	0.884245	ns
Sod3	5.19361	0.44287	0.756311	0.585567	0.558167	0.884245	ns
Clu	5.67514	0.727163	1.24191	0.58552	0.558198	0.884245	ns
Masp1	4.69372	-0.456351	0.781246	-0.584132	0.559131	0.884245	ns
Itih3	17.1425	-0.257004	0.456857	-0.562548	0.573743	0.884245	ns
Serpina1a	199.648	-0.94847	1.71167	-0.554121	0.579496	0.884245	ns
Cd5l	9.55187	-0.362199	0.656118	-0.552034	0.580925	0.884245	ns
Fgb	11.8297	-0.686137	1.35148	-0.507693	0.611668	0.884245	ns
Ctsb	5.91826	-0.434258	0.872064	-0.497966	0.618508	0.884245	ns
Ambp	7.23004	0.34285	0.693649	0.49427	0.621116	0.884245	ns
Itih4	13.8205	-0.246025	0.498292	-0.493736	0.621492	0.884245	ns
Ica	11.7621	0.634577	1.34997	0.470068	0.638306	0.884245	ns
Serpina1c	162.454	-0.994775	2.12461	-0.468215	0.639631	0.884245	ns
Hgfac	6.64371	-0.329242	0.70475	-0.467175	0.640375	0.884245	ns
Gp1ba	12.6645	0.233302	0.513099	0.454691	0.649331	0.884245	ns
Apoe	10.8804	-0.274617	0.618823	-0.443773	0.657207	0.884245	ns
F12	5.31812	0.53789	1.23123	0.436872	0.662204	0.884245	ns
F13b	9.92477	-0.237809	0.549557	-0.432729	0.665212	0.884245	ns
Agt	5.13259	0.503316	1.21779	0.413303	0.679384	0.892204	ns
Fetub	8.44993	0.249774	0.660756	0.378012	0.705421	0.913306	ns
C2	5.51251	0.262122	0.735534	0.35637	0.721563	0.913306	ns
Tf	31.6656	0.617835	1.78138	0.346828	0.72872	0.913306	ns
Serpina10	14.129	-0.172358	0.49743	-0.346497	0.728969	0.913306	ns
Orm1	9.22491	-0.176643	0.597737	-0.295519	0.767597	0.94749	ns
Serpinc1	66.4166	-0.095984	0.355372	-0.270095	0.787087	0.94749	ns
Bche	6.26249	0.1599	0.655577	0.243907	0.807303	0.94749	ns
Hrg	17.9785	-0.124177	0.523306	-0.237293	0.812429	0.94749	ns
Apoa4	8.12025	-0.154292	0.68008	-0.226873	0.820522	0.94749	ns
Hpx	62.3345	0.436525	1.94274	0.224695	0.822216	0.94749	ns
Dsp	6.21662	0.274538	1.23366	0.22254	0.823894	0.94749	ns
Azgp1	11.9384	-0.134358	0.610446	-0.220099	0.825794	0.94749	ns
Qsox1	8.6293	0.113683	0.590427	0.192543	0.847317	0.961866	ns
Cfi	23.1197	-0.0815759	0.462512	-0.176376	0.859999	0.961866	ns
Ace	10.3834	-0.0826952	0.510734	-0.161914	0.871373	0.961866	ns
Cfb	34.8578	-0.0558082	0.350862	-0.15906	0.873621	0.961866	ns
Kng1	11.2161	0.192653	1.34804	0.142914	0.886358	0.96613	ns
Lcat	5.75023	-0.0814719	0.703674	-0.115781	0.907826	0.979733	ns
Pglyrp2	5.6621	0.0913118	1.24776	0.0731803	0.941663	0.999879	ns
Cpn2	8.12804	-0.0750117	1.29615	-0.0578729	0.95385	0.999879	ns
Crp	6.03408	0.0319784	0.749331	0.042676	0.96596	0.999879	ns
Serpina3c	9.74221	-0.0318218	0.779873	-0.0408038	0.967452	0.999879	ns
Serpina6	9.2434	0.0219874	1.31709	0.0166939	0.986681	0.999879	ns
Pzp	209.423	0.0149644	2.20297	0.00679283	0.99458	0.999879	ns
Jup	7.56746	0.00331976	1.22881	0.00270161	0.997844	0.999879	ns
Cpb2	6.53034	-9.86843e-05	0.651155	-0.000151553	0.999879	0.999879	ns
Anpep	4.27564	2.15319	0.946645	2.27454	0.0229333		ns
Cycs	3.69449	2.31211	1.02717	2.25095	0.0243886		ns
Dpp4	2.78472	2.11579	1.08438	1.95115	0.0510392		ns
Slc3a2	2.76623	2.18643	1.15291	1.89643	0.0579027		ns
Proz	3.44965	-1.91682	1.02871	-1.86332	0.0624177		ns
Mcam	2.58064	1.70886	1.08048	1.58158	0.113746		ns
Cdh5	2.74919	1.73533	1.14391	1.51702	0.129262		ns
Lamp2	2.59155	1.58879	1.05608	1.50443	0.132471		ns
Ctbs	2.08403	1.6014	1.17742	1.3601	0.1738		ns
Sparcl1	4.3369	1.14922	0.88212	1.30279	0.192647		ns
Ncam1	2.40749	1.41899	1.10563	1.28342	0.199346		ns
Ptprg	2.9917	1.22062	0.968332	1.26053	0.207477		ns
Col1a2	1.91474	-1.53893	1.23266	-1.24847	0.21186		ns
Heph	1.87201	1.47662	1.19415	1.23654	0.216257		ns
Col1a1	2.11499	-1.39295	1.16182	-1.19894	0.230552		ns
C1ra	4.33457	-0.948496	0.822305	-1.15346	0.248721		ns
Icam1	4.13731	0.876345	0.807707	1.08498	0.277931		ns
Tfrc	4.3509	0.931448	0.873275	1.06662	0.286145		ns
Enpep	2.20217	1.21821	1.18146	1.0311	0.302493		ns
Alpl	1.75801	1.2517	1.23535	1.01323	0.310949		ns
Sell	3.20799	0.892582	0.935036	0.954596	0.339782		ns
Pcyox1	2.51138	-0.988812	1.07921	-0.916235	0.359544		ns
Procr	1.86474	1.06933	1.20475	0.887596	0.374758		ns
Btd	3.21935	0.825459	0.943502	0.874889	0.381634		ns
Masp2	2.71713	-0.920972	1.07265	-0.858594	0.390564		ns
Dpep1	1.57167	1.07355	1.25146	0.85784	0.390981		ns
Mbl1	3.6691	-0.806383	0.963617	-0.836829	0.402689		ns
C1qc	2.40714	-0.831058	1.03824	-0.800447	0.423452		ns
Fbln1	1.67365	-0.877144	1.22018	-0.718864	0.472225		ns
Mst1	1.57615	0.903247	1.26226	0.715578	0.474252		ns
Mertk	2.07725	0.841013	1.17552	0.71544	0.474337		ns
Cdh17	1.55083	0.905985	1.28835	0.703213	0.481923		ns
Ces3a	1.58328	-0.882732	1.27455	-0.692581	0.488572		ns
Smg1	1.47132	0.910985	1.32029	0.689987	0.490202		ns
Enpp5	1.47167	0.884065	1.2928	0.683835	0.494079		ns
Fap	3.72678	-0.605239	0.890191	-0.679898	0.496569		ns
Ctse	1.86922	0.779081	1.16564	0.668372	0.503896		ns
Cgas	1.46414	0.873692	1.32824	0.65778	0.51068		ns
Ctsz	1.75756	0.779591	1.18608	0.657281	0.511		ns
Mup11	1.36439	-0.872934	1.33341	-0.654663	0.512685		ns
Cdh1	2.59823	0.608497	1.00019	0.60838	0.542935		ns
Apoc3	2.421	-0.597585	1.04979	-0.569241	0.569193		ns
Orm2	1.99849	0.661634	1.22428	0.540427	0.588903		ns
Pecam1	1.35731	0.695444	1.31327	0.529551	0.596423		ns
Cela1	2.50694	0.534029	1.02101	0.523042	0.600945		ns
Ppfia2	2.25821	-0.597112	1.15623	-0.516431	0.605553		ns
C1qb	2.94334	-0.502079	0.97933	-0.512677	0.608178		ns
Gpx3	1.67615	0.634373	1.284	0.494062	0.621262		ns
Adgrl4	1.36449	0.629688	1.3314	0.47295	0.636249		ns
Cd44	1.36449	0.629688	1.3314	0.47295	0.636249		ns
Dspp	1.36449	0.629688	1.3314	0.47295	0.636249		ns
Pigr	2.07849	0.642253	1.36437	0.470733	0.637831		ns
Dsg1b	1.86439	0.577303	1.22829	0.470007	0.63835		ns
Col3a1	1.28578	-0.647336	1.37846	-0.469607	0.638636		ns
Sik3	1.55696	0.616623	1.35094	0.456439	0.648074		ns
Pltp	3.06336	-0.38094	0.926607	-0.411113	0.68099		ns
Umod	1.96504	0.432373	1.11687	0.387128	0.698661		ns
H6pd	1.97346	0.474996	1.2735	0.372985	0.709159		ns
Vcam1	1.97346	0.474996	1.2735	0.372985	0.709159		ns
Il18bp	1.36414	0.492376	1.34426	0.366281	0.714155		ns
Cela2a	1.36897	0.482579	1.34596	0.358538	0.719941		ns
Icoslg	1.36897	0.482579	1.34596	0.358538	0.719941		ns
Lamp1	1.36897	0.482579	1.34596	0.358538	0.719941		ns
Lyz1	1.25731	0.482419	1.35773	0.355312	0.722356		ns
Olfm1	1.25731	0.482419	1.35773	0.355312	0.722356		ns
Trmt11	1.25731	0.482419	1.35773	0.355312	0.722356		ns
Gc	3.19944	0.412461	1.17245	0.351794	0.724993		ns
Kif4	1.55721	0.419155	1.27272	0.329339	0.7419		ns
Nup214	1.46439	0.423389	1.28857	0.328574	0.742478		ns
Panx2	1.35731	0.437644	1.34059	0.326457	0.744079		ns
	1.45696	0.434163	1.36117	0.318962	0.749756		ns
Pkp1	2.27206	-0.363567	1.15325	-0.315254	0.752569		ns
Glud1	1.25696	0.432744	1.37904	0.3138	0.753673		ns
Prdx1	1.25696	0.432744	1.37904	0.3138	0.753673		ns
Mrc1	1.24331	0.417554	1.37766	0.30309	0.761821		ns
Treh	1.24331	0.417554	1.37766	0.30309	0.761821		ns
Wdr62	1.24331	0.417554	1.37766	0.30309	0.761821		ns
Ces2e	1.28303	-0.411913	1.38877	-0.296603	0.76677		ns
Ces1	1.17137	-0.411756	1.40157	-0.293782	0.768925		ns
Ecm1	1.57655	0.374447	1.27525	0.293625	0.769044		ns
Actb	1.72961	-0.353075	1.23635	-0.285577	0.775202		ns
Ttr	4.40568	0.325518	1.20533	0.270065	0.78711		ns
Spp2	1.75746	-0.316355	1.22031	-0.259242	0.795448		ns
Actg1	2.36464	0.284977	1.18382	0.240726	0.809768		ns
C4bpa	2.79742	0.241448	1.0217	0.236319	0.813185		ns
Nes	2.27216	0.243861	1.11597	0.218519	0.827025		ns
Cep250	1.36414	0.216749	1.38322	0.156699	0.875482		ns
Erap1	1.26179	0.195977	1.38867	0.141126	0.887771		ns
H2-L	1.26179	0.195977	1.38867	0.141126	0.887771		ns
Mbl2	1.26179	0.195977	1.38867	0.141126	0.887771		ns
Agtpbp1	1.15013	0.195525	1.40173	0.139489	0.889064		ns
Amy1	1.15013	0.195525	1.40173	0.139489	0.889064		ns
Anxa2	1.15013	0.195525	1.40173	0.139489	0.889064		ns
Axl	1.15013	0.195525	1.40173	0.139489	0.889064		ns
Brca2	1.15013	0.195525	1.40173	0.139489	0.889064		ns
Cd93	1.15013	0.195525	1.40173	0.139489	0.889064		ns
Ceacam1	1.15013	0.195525	1.40173	0.139489	0.889064		ns
Colec10	1.15013	0.195525	1.40173	0.139489	0.889064		ns
Dsg2	1.15013	0.195525	1.40173	0.139489	0.889064		ns
Enpp2	1.15013	0.195525	1.40173	0.139489	0.889064		ns
Ggh	1.15013	0.195525	1.40173	0.139489	0.889064		ns
Hpse	1.15013	0.195525	1.40173	0.139489	0.889064		ns
Il1r2	1.15013	0.195525	1.40173	0.139489	0.889064		ns
Kit	1.15013	0.195525	1.40173	0.139489	0.889064		ns
Plod1	1.15013	0.195525	1.40173	0.139489	0.889064		ns
Plxdc2	1.15013	0.195525	1.40173	0.139489	0.889064		ns
Plxna1	1.15013	0.195525	1.40173	0.139489	0.889064		ns
Prrc2c	1.15013	0.195525	1.40173	0.139489	0.889064		ns
Ptprm	1.15013	0.195525	1.40173	0.139489	0.889064		ns
Sarm1	1.15013	0.195525	1.40173	0.139489	0.889064		ns
Sdr42e1	1.15013	0.195525	1.40173	0.139489	0.889064		ns
Smc1b	1.15013	0.195525	1.40173	0.139489	0.889064		ns
Syne1	1.15013	0.195525	1.40173	0.139489	0.889064		ns
Tnc	1.15013	0.195525	1.40173	0.139489	0.889064		ns
B2m	1.48338	0.167898	1.29653	0.129499	0.896963		ns
C1qa	2.93393	0.123174	0.984643	0.125095	0.900448		ns
F10	1.60375	0.157657	1.29726	0.12153	0.903271		ns
Hspa2	1.55003	0.153124	1.30987	0.116899	0.90694		ns
Ifnar2	1.6065	-0.12685	1.2537	-0.10118	0.919407		ns
Dnah5	1.27855	-0.0984206	1.35321	-0.072731	0.94202		ns
Apoc4	1.16862	-0.0981718	1.43749	-0.0682937	0.945552		ns
C1qtnf3	1.05696	-0.0982753	1.45179	-0.0676923	0.946031		ns
Eif4g2	1.05696	-0.0982753	1.45179	-0.0676923	0.946031		ns
Kif23	1.05696	-0.0982753	1.45179	-0.0676923	0.946031		ns
Mc5r	1.05696	-0.0982753	1.45179	-0.0676923	0.946031		ns
Mfap4	1.05696	-0.0982753	1.45179	-0.0676923	0.946031		ns
Plcb3	1.05696	-0.0982753	1.45179	-0.0676923	0.946031		ns
Tspan17	1.05696	-0.0982753	1.45179	-0.0676923	0.946031		ns
Uaca	1.05696	-0.0982753	1.45179	-0.0676923	0.946031		ns
Pi16	1.91357	-0.00769452	1.15734	-0.00664844	0.994695		ns
